# Molecular mechanisms behind global distribution of earthworm revealed by the genome

**DOI:** 10.1101/853267

**Authors:** Xing Wang, Yi Zhang, Yufeng Zhang, Mingming Kang, Yuanbo Li, Samuel W James, Yang Yang, Yanmeng Bi, Hao Jiang, Xin Zhou, Yi Zhao, Zhenjun Sun

**Author notes:** These authors contributed equally: Xing Wang, Yi Zhang, Yufeng Zhang, Mingming Kang. Correspondence to: College of Resources and Environmental Sciences, China Agricultural University, Beijing 100193, China E-mail address (X. Wang); (Y. Zhao); (Z.J. Sun).

## Abstract

Earthworms (Annelida: Crassiclitellata), are widely distributed around the world due to their great adaptability. However, lack of a high-quality genome sequence prevents gaining the many insights into physiology, phylogeny, and genome evolution that could come from a good earthworm genome. Herein, we report a complete genome assembly of the earthworm *Amynthas corticis* of about 1.2 Gb, based on a strategy combining third-generation long-read sequencing and Hi-C mapping. A total of 29,256 protein-coding genes are annotated in this genome. Analysis of resequencing data indicates that this earthworm is a triploid species. Furthermore, gene family evolution analysis shows that comprehensive expansion of gene families in the earthworm genome has produced more defensive functions compared with other species in Annelida. Quantitative proteomic iTRAQ analysis shows 97 immune related proteins and 16S rDNA sequences shows 88 microbes with significantly response to pathogenic *Escherichia coli* O157:H7. Our genome assembly provides abundant and valuable resources for the earthworm research community, serving as a first step toward uncovering the mysteries of this species, may explain its powerful defensive functions adapt to complex environment and invasion from molecular level.
