## Supplementary Table1 for "Molecular mechanisms behind global distribution of earthworm revealed by the genome"

### Sheet: interestedGene_mathced_TreeFam.
interested_gene	interested_gene_desc	matched_TreeFam	matched_TreeFam_symb	matched_TreeFam_name	matched_TreeFam_family	matched_earthwormPep (all_earthwormPep)	expanded_status	matched_earthwormPepList
JN579648	SOD	TF316650	NR2C2	nuclear receptor subfamily 2 group C member 2	Nuclear hormone receptors	1 (2)	no	evm.model.Contig24.98
JN579648	SOD	TF354286	ACSBG2	acyl-CoA synthetase bubblegum family member 2	Acyl-CoA synthetase family	1 (15)	no	evm.model.Contig13.572
JN579648	SOD	TF105131	SOD1	superoxide dismutase 1		2 (2)	no	evm.model.Contig18.131;evm.model.Contig4.178
JN579648	SOD	TF313939	PAPD5	terminal nucleotidyltransferase 4B	Non-canonical poly(A) polymerases|Terminal nucleotidyltransferases	1 (2)	no	evm.model.Contig41.264
GQ865565	GST	TF353041	NULL	NULL	NULL	4 (12)	yes	evm.model.Contig20.100;evm.model.Contig12.4;evm.model.Contig12.47;evm.model.Contig4.78
GQ865565	GST	TF105321	GSTA1	glutathione S-transferase alpha 1	Soluble glutathione S-transferases	1 (2)	no	evm.model.Contig21.138
AAC64517	Lumbricin	TF314504	EFHC1	EF-hand domain containing 1	EF-hand domain containing	1 (6)	no	evm.model.Contig24.473
AAC64517	Lumbricin	TF313321	TNNT2	troponin T2, cardiac type	Troponin complex subunits	6 (6)	yes	evm.model.Contig0.527;evm.model.Contig26.308;evm.model.Contig38.68;evm.model.Contig8.262;evm.model.Contig8.270;evm.model.Contig3.437
AB164320	ANN	TF333018	OXT	oxytocin/neurophysin I prepropeptide	Endogenous ligands	1 (1)	no	evm.model.Contig36.232
AFI44048	LBP	TF331567	NULL	NULL	NULL	1 (26)	no	evm.model.Contig27.539
AFI44048	LBP	TF315617	LBP	lipopolysaccharide binding protein	BPI fold containing	4 (30)	yes	evm.model.Contig32.232;evm.model.Contig27.526;evm.model.Contig27.532;evm.model.Contig32.115
D85846	Lysenin	TF332035	RIMKLB	ribosomal modification protein rimK like family member B		1 (1)	no	evm.model.Contig26.375
D85846	Lysenin	TF335271	URGCP	upregulator of cell proliferation		2 (23)	yes	evm.model.Contig4.323;evm.model.Contig4.149
QBC73604	Lysozyme	TF318093	MEIS1	Meis homeobox 1	TALE class homeoboxes and pseudogenes	1 (8)	yes	evm.model.Contig35.250
QBC73604	Lysozyme	TF323898	PGLYRP4	peptidoglycan recognition protein 4	Peptidoglycan recognition proteins	3 (5)	no	evm.model.Contig25.222;evm.model.Contig25.204;evm.model.Contig25.205
QBC73604	Lysozyme	TF328277	NULL	NULL	NULL	1 (13)	yes	evm.model.Contig29.505
QBC73604	Lysozyme	TF300553	WDR78	WD repeat domain 78	WD repeat domain containing	2 (17)	yes	evm.model.Contig0.144;evm.model.Contig0.157
QBC73604	Lysozyme	TF323003	NULL	NULL	NULL	1 (not_detected)	not_detected	evm.model.Contig17.92
QBC73604	Lysozyme	TF317114	NULL	NULL	NULL	11 (11)	no	evm.model.Contig5.170;evm.model.Contig11.100;evm.model.Contig11.101;evm.model.Contig11.103;evm.model.Contig5.175;evm.model.Contig31.137;evm.model.Contig5.173;evm.model.Contig5.172;evm.model.Contig31.171;evm.model.Contig31.170;evm.model.Contig5.169
D85848	Fetidin	TF332035	RIMKLB	ribosomal modification protein rimK like family member B		1 (1)	no	evm.model.Contig26.375
D85848	Fetidin	TF335271	URGCP	upregulator of cell proliferation		2 (23)	yes	evm.model.Contig4.323;evm.model.Contig4.149
HQ693698	HSP70	TF312888	C11orf9	myelin regulatory factor		1 (4)	no	evm.model.Contig20.705
HQ693698	HSP70	TF105048	HYOU1	hypoxia up-regulated 1	Heat shock 70kDa proteins	2 (2)	no	evm.model.Contig4.766;evm.model.Contig13.691
HQ693698	HSP70	TF105042	HSPA1A	heat shock protein family A (Hsp70) member 1A	Heat shock 70kDa proteins|TIM23 complex	3 (3)	yes	evm.model.Contig35.44;evm.model.Contig1.659;evm.model.Contig14.564
HQ693698	HSP70	TF105043	HSPA4	heat shock protein family A (Hsp70) member 4	Heat shock 70kDa proteins	3 (4)	no	evm.model.Contig7.561;evm.model.Contig28.13;evm.model.Contig7.558
HQ693698	HSP70	TF105046	HSPA9	heat shock protein family A (Hsp70) member 9	Heat shock 70kDa proteins	1 (1)	no	evm.model.Contig32.81
HQ693698	HSP70	TF105047	HSPA13	heat shock protein family A (Hsp70) member 13	Heat shock 70kDa proteins	1 (1)	no	evm.model.Contig35.144
HQ693698	HSP70	TF105044	HSPA5	heat shock protein family A (Hsp70) member 5	Heat shock 70kDa proteins	3 (3)	no	evm.model.Contig20.691;evm.model.Contig28.224;evm.model.Contig20.697
HQ693698	HSP70	TF105045	HSPA14	heat shock protein family A (Hsp70) member 14	Heat shock 70kDa proteins	1 (1)	no	evm.model.Contig30.115
HQ693698	HSP70	TF329720	VWA5B2	von Willebrand factor A domain containing 5B2		1 (18)	yes	evm.model.Contig27.52
AF395805	CCF	TF323778	NULL	NULL	NULL	6 (6)	no	evm.model.Contig4.168;evm.model.Contig4.165;evm.model.Contig4.167;evm.model.Contig4.166;evm.model.Contig4.161;evm.model.Contig4.162
GU177857	CAT	TF300540	CAT	catalase		1 (1)	no	evm.model.Contig3.816
AHC94359	Phytochelatin synthase	TF351370	NULL	NULL	NULL	1 (1)	no	evm.model.Contig38.410
AEB92227	p43	TF300898	YARS	tyrosyl-tRNA synthetase	Aminoacyl tRNA synthetases, Class I	2 (2)	no	evm.model.Contig14.42;evm.model.Contig14.35
AEB92227	p43	TF300618	CANX	calnexin		1 (4)	no	evm.model.Contig6.689
EU167736	Lumbrokinase	TF330455	CTRB2	chymotrypsinogen B2		3 (5)	no	evm.model.Contig1.704;evm.model.Contig2.600;evm.model.Contig20.284
EU167736	Lumbrokinase	TF315791	NULL	NULL	NULL	1 (not_detected)	not_detected	evm.model.Contig20.280
EU167736	Lumbrokinase	TF330216	NULL	NULL	NULL	1 (1)	no	evm.model.Contig2.427
EU167736	Lumbrokinase	TF314904	SCCPDH	saccharopine dehydrogenase (putative)		1 (4)	no	evm.model.Contig1.705
EU167736	Lumbrokinase	TF327725	NULL	NULL	NULL	1 (1)	no	evm.model.Contig2.300
EU167736	Lumbrokinase	TF351488	NULL	NULL	NULL	2 (2)	no	evm.model.Contig25.3;evm.model.Contig25.8
EU167736	Lumbrokinase	TF327473	NULL	NULL	NULL	1 (2)	no	evm.model.Contig21.195
EU167736	Lumbrokinase	TF327299	NULL	NULL	NULL	2 (4)	no	evm.model.Contig21.196;evm.model.Contig21.200
EU167736	Lumbrokinase	TF312910	TPST1	tyrosylprotein sulfotransferase 1	Sulfotransferases, membrane bound	1 (9)	no	evm.model.Contig7.54
EU167736	Lumbrokinase	TF327595	NULL	NULL	NULL	5 (5)	no	evm.model.Contig27.641;evm.model.Contig1.702;evm.model.Contig27.382;evm.model.Contig4.520;evm.model.Contig4.519
EU167736	Lumbrokinase	TF351676	PRSS45	serine protease 45	Serine proteases	4 (5)	yes	evm.model.Contig27.381;evm.model.Contig4.521;evm.model.Contig2.603;evm.model.Contig14.500
EU167736	Lumbrokinase	TF351678	TMPRSS13	transmembrane serine protease 13	Serine proteases|Scavenger receptor cysteine rich domain containing	13 (22)	yes	evm.model.Contig20.283;evm.model.Contig27.407;evm.model.Contig28.459;evm.model.Contig10.367;evm.model.Contig2.421;evm.model.Contig28.463;evm.model.Contig14.514;evm.model.Contig14.515;evm.model.Contig14.501;evm.model.Contig27.408;evm.model.Contig27.549;evm.model.Contig27.405;evm.model.Contig22.611
JX898685	TLR	TF325595	TLR9	toll like receptor 9	CD molecules|Toll like receptors	3 (20)	no	evm.model.Contig2.130;evm.model.Contig16.606;evm.model.Contig6.331
JX898685	TLR	TF352383	NULL	NULL	NULL	2 (33)	no	evm.model.Contig0.215;evm.model.Contig0.214
JX898685	TLR	TF351113	TLR2	toll like receptor 2	CD molecules|Toll like receptors	25 (32)	yes	evm.model.Contig30.210;evm.model.Contig23.96;evm.model.Contig34.260;evm.model.Contig23.91;evm.model.Contig8.16;evm.model.Contig8.17;evm.model.Contig0.205;evm.model.Contig8.18;evm.model.Contig1.1025;evm.model.Contig8.6;evm.model.Contig8.8;evm.model.Contig23.86;evm.model.Contig0.244;evm.model.Contig0.226;evm.model.Contig5.187;evm.model.Contig0.216;evm.model.Contig40.122;evm.model.Contig0.213;evm.mo…
JX898685	TLR	TF331598	FLRT3	fibronectin leucine rich transmembrane protein 3	Fibronectin type III domain containing	3 (57)	yes	evm.model.Contig26.252;evm.model.Contig4.243;evm.model.Contig26.208
JX898685	TLR	TF106488	SCMH1	Scm polycomb group protein homolog 1	Sterile alpha motif domain containing|MBT domain containing	1 (4)	no	evm.model.Contig28.567
ACZ53949	Calreticulin	TF338438	CALR3	calreticulin 3		1 (1)	no	evm.model.Contig24.96
KM881474	Cytochrome P450	TF352041	NULL	NULL	NULL	1 (7)	no	evm.model.Contig8.31
KM881474	Cytochrome P450	TF352043	CYP2A13	cytochrome P450 family 2 subfamily A member 13	Cytochrome P450 family 2	1 (32)	yes	evm.model.Contig24.265
KM881474	Cytochrome P450	TF105095	CYP21A2	cytochrome P450 family 21 subfamily A member 2	Cytochrome P450 family 21	3 (27)	yes	evm.model.Contig25.213;evm.model.Contig25.214;evm.model.Contig20.537
GU177860	TCTP	TF300238	TPT1	tumor protein, translationally-controlled 1		1 (1)	no	evm.model.Contig12.202
GU177860	TCTP	TF105317	GPC2	glypican 2	Glypicans	1 (19)	yes	evm.model.Contig10.15
